# SATB homeobox 1 regulated genes in the mouse ectoplacental cone are important for placental development

**DOI:** 10.1101/2020.09.13.295584

**Authors:** V. Praveen Chakravarthi, Shaon Borosha, Anamika Ratri, Subhra Ghosh, Michael W. Wolfe, M. A. Karim Rumi

**Affiliations:** Department of Pathology and Laboratory Medicine, University of Kansas Medical Center, Kansas City, KS 66160; Department of Molecular and Integrative Physiology, University of Kansas Medical Center, Kansas City, KS 66160; Institute for Reproduction and Perinatal Research, University of Kansas Medical Center, Kansas City, KS 66160

**Author notes:** **Corresponding author:** M. A. Karim Rumi or V. Praveen Chakravathi, Institute for Reproduction and Perinatal Research, University of Kansas Medical Center, Kansas City, KS 66160. or.

**Keywords:** SATB homeobox 1, Transcriptome analysis, Mouse ectoplacental cone, Trophoblast cells, Placental development

## Abstract

SATB homeobox 1 (SATB1) is abundantly expressed in the stem-state of trophoblast cells but downregulated during trophoblast differentiation. It is also expressed in high levels in the mouse ectoplacental cones (EPCs). We detected that SATB1 is involved in maintaining the self-renewal of trophoblast stem cells and inhibiting trophoblast differentiation. In this study, we have identified SATB1-regulated genes in the mouse EPC and analyzed their potential functions. A total of 1618 differentially expressed genes were identified in *Satb1^null^* EPCs by mRNA sequencing. Remarkably 90% of the differentially expressed genes were found to be upregulated in *Satb1^null^* EPCs suggesting a transcriptional repressor role of SATB1 in mouse trophoblast cells. Ingenuity Pathway Analyses demonstrated that the differentially expressed genes in *Satb1^null^* EPCs are particularly linked to WNT and TGFβ signaling pathways, which regulate self-renewal of stem cells and cell differentiation. Moreover, twenty-six of the EPC genes that are known to be involved in placental development including *Eomes, Epas1, Fgfr2, Cdkn1c*, and *Plac9* were found dysregulated in *Satb1^null^* EPCs due to the loss of SATB1 expression. These genes are particularly involved in the formation of labyrinthine zone. Our results emphasize that SATB1-regulated genes in the mouse EPC contribute to key roles in the regulation of trophoblast differentiation and placental development.
