## Supplemental Table 2 for "SATB homeobox 1 regulated genes in the mouse ectoplacental cone are important for placental development"

### Sheet: downregulated
Supplementary Table 1. Downregulated genes (n=157) in Satb1 null mouse ectoplacental cones.
Name	Chromosome	Region	Max group mean	Log₂ fold change	Fold change	P-value	FDR p-value	Bonferroni	ENSEMBL
Rhox4a	X	37265338..37270132	2.66	-8.65	-401.31	0.000287	0.0043	1	ENSMUSG00000079639
Ccl27b	4	42655251..42656005	3.03	-7.66	-202.12	0.00293	0.03	1	ENSMUSG00000096826
Exosc6	8	111056339..111057664	0.74	-7.4	-168.47	0.00416	0.04	1	ENSMUSG00000109941
Tmprss11a	5	complement(86410410..86468990)	0.34	-7.19	-145.67	0.00283	0.03	1	ENSMUSG00000072845
1700047I17Rik2	12	55199592..55217168	0.57	-6.01	-64.33	7.04e-05	0.00135	1	ENSMUSG00000094103
Gm32802	10	118258688..118261096	0.74	-4.71	-26.24	2.39e-07	9.43e-06	0.00615	ENSMUSG00000112252
Gm8994	6	136327539..136329983	1.47	-3.89	-14.8	4e-06	0.000116	0.1	ENSMUSG00000094973
Bicdl2	17	23660506..23668621	1.27	-3.83	-14.19	7.85e-08	3.41e-06	0.00202	ENSMUSG00000043782
Pagr1a	7	complement(127015033..127017352)	3.62	-3.75	-13.46	5.02e-10	3.18e-08	1.29e-05	ENSMUSG00000030680
Fam83a	15	57985419..58011009	5.07	-3.66	-12.65	3e-13	2.87e-11	7.73e-09	ENSMUSG00000051225
Gm773	X	complement(56189827..56212881)	1.6	-3.53	-11.52	1.65e-05	0.000395	0.43	ENSMUSG00000073177
Il17d	14	57524777..57543166	5.08	-3.29	-9.81	8.74e-10	5.32e-08	2.25e-05	ENSMUSG00000050222
Gm43064	3	103809573..103838648	0.27	-3.1	-8.57	0.000725	0.00901	1	ENSMUSG00000105053
Rpl3l	17	24727820..24736143	0.49	-3.03	-8.18	0.000881	0.01	1	ENSMUSG00000002500
4931408C20Rik	1	complement(26681814..26687460)	0.34	-2.97	-7.86	8.96e-05	0.00166	1	ENSMUSG00000073722
Rnase1	14	complement(51144998..51146785)	1.33	-2.96	-7.78	0.00372	0.03	1	ENSMUSG00000035896
Them5	3	94342099..94347352	0.81	-2.93	-7.64	0.00178	0.02	1	ENSMUSG00000028148
Ahcy	2	complement(155059310..155074497)	86.42	-2.89	-7.41	1.23e-09	7.27e-08	3.16e-05	ENSMUSG00000027597
Gdpd3	7	126766334..126775649	2.63	-2.88	-7.37	1.7e-06	5.46e-05	0.04	ENSMUSG00000030703
Zfp979	4	complement(147611937..147642513)	13.55	-2.7	-6.48	7.86e-06	0.000207	0.2	ENSMUSG00000066000
Gdf5	2	complement(155941023..155945367)	0.65	-2.67	-6.35	0.000211	0.00335	1	ENSMUSG00000038259
Zfp985	4	147553277..147585198	7.02	-2.66	-6.3	3.66e-12	3.11e-10	9.42e-08	ENSMUSG00000065999
Prl3b1	13	27241847..27249683	2.63	-2.64	-6.23	3.43e-05	0.000734	0.88	ENSMUSG00000038891
Cnfn	7	complement(25367620..25369724)	0.82	-2.6	-6.06	0.00547	0.04	1	ENSMUSG00000063651
Ifitm6	7	complement(141015699..141017924)	3.72	-2.58	-5.98	0.00105	0.01	1	ENSMUSG00000059108
Gm11361	13	28257528..28258134	463.46	-2.56	-5.9	1.41e-06	4.62e-05	0.04	ENSMUSG00000113061
Gm10260	13	complement(97760072..97760632)	1072.62	-2.51	-5.71	4.2e-06	0.00012	0.11	ENSMUSG00000069117
Myh6	14	complement(54941921..54966927)	3.71	-2.51	-5.68	2.35e-13	2.26e-11	6.05e-09	ENSMUSG00000040752
Tmem59l	8	complement(70483867..70487358)	6.91	-2.5	-5.65	6.81e-09	3.54e-07	0.000175	ENSMUSG00000035964
Arl14epl	18	46921815..46934232	1.21	-2.4	-5.3	5.83e-05	0.00115	1	ENSMUSG00000073568
Rhox4b	X	37432494..37437279	1.43	-2.32	-5	0.00132	0.01	1	ENSMUSG00000071771
Dynlt1c	17	6601671..6609774	7.05	-2.24	-4.74	3.97e-13	3.71e-11	1.02e-08	ENSMUSG00000000579
Slc1a1	19	28835049..28913960	0.72	-2.24	-4.73	0.000848	0.01	1	ENSMUSG00000024935
Zfp986	4	145868794..145899975	1.06	-2.24	-4.72	0.00625	0.05	1	ENSMUSG00000078500
Gm3411	14	complement(6259747..6287250)	1.52	-2.23	-4.68	0.00257	0.02	1	ENSMUSG00000079396
Prl7c1	13	complement(27773495..27780804)	37.72	-2.21	-4.61	0	0	0	ENSMUSG00000060738
AL732309.1	2	complement(25244819..25246863)	1.88	-2.17	-4.49	0.000514	0.00691	1	ENSMUSG00000115018
Zfp600	4	146156824..146198755	0.61	-2.17	-4.49	0.000253	0.00388	1	ENSMUSG00000066007
Rex2	4	147021850..147060794	1.18	-2.11	-4.32	0.000161	0.0027	1	ENSMUSG00000067919
Crlf1	8	70493158..70504081	1.95	-2.09	-4.24	0.000269	0.00408	1	ENSMUSG00000007888
Ccnb1ip1	14	complement(50789248..50807732)	10.54	-2.08	-4.23	4.28e-11	3.13e-09	1.1e-06	ENSMUSG00000071470
Gm44973	7	5015496..5033097	3.18	-2.06	-4.16	0.000964	0.01	1	ENSMUSG00000109129
Cwh43	5	73406075..73453435	0.88	-2.05	-4.13	0.000819	0.00995	1	ENSMUSG00000029154
Ltf	9	111019271..111042767	0.61	-2.05	-4.13	0.00242	0.02	1	ENSMUSG00000032496
Rnf17	14	56402581..56525032	2.09	-2.03	-4.07	5.72e-08	2.56e-06	0.00147	ENSMUSG00000000365
Tfpi2	6	complement(3962595..3988919)	9.11	-1.98	-3.95	1.97e-09	1.14e-07	5.06e-05	ENSMUSG00000029664
Gm20075	13	complement(96079216..96081376)	12.09	-1.97	-3.93	4.18e-07	1.56e-05	0.01	ENSMUSG00000114133
Prl3d3	13	27156790..27162593	272.24	-1.97	-3.92	0	0	0	ENSMUSG00000062201
Prss22	17	complement(23993534..23998100)	1.85	-1.94	-3.85	0.00116	0.01	1	ENSMUSG00000045027
Gm9513	9	36475638..36477186	10.73	-1.92	-3.78	0.00118	0.01	1	ENSMUSG00000090710
Vax2	6	83711264..83738313	1.43	-1.91	-3.76	0.00561	0.04	1	ENSMUSG00000034777
Hbb-bt	7	complement(103812524..103813996)	177.54	-1.91	-3.75	4.72e-13	4.39e-11	1.22e-08	ENSMUSG00000073940
Hist1h2bq	13	complement(21806612..21810197)	2.39	-1.9	-3.74	0.000148	0.00253	1	ENSMUSG00000069307
Prl2b1	13	complement(27383339..27390846)	13.08	-1.9	-3.72	4.33e-06	0.000124	0.11	ENSMUSG00000069258
1700029P11Rik	15	81980540..81981563	1.6	-1.89	-3.71	0.00418	0.04	1	ENSMUSG00000061633
Gm648	X	complement(56543874..56549606)	1.65	-1.87	-3.66	0.00638	0.05	1	ENSMUSG00000064016
Tex13b	X	complement(140808307..140813433)	1.81	-1.83	-3.56	0.00039	0.00553	1	ENSMUSG00000042386
Gm10251	14	complement(6638420..6684170)	1.78	-1.82	-3.53	0.000917	0.01	1	ENSMUSG00000094590
Hbb-bs	7	complement(103826534..103828096)	1517.21	-1.81	-3.52	2.22e-16	3.04e-14	5.72e-12	ENSMUSG00000052305
AI467606	7	127091359..127093986	2.47	-1.82	-3.52	0.000273	0.00413	1	ENSMUSG00000045165
Krt14	11	complement(100203162..100207548)	5.94	-1.81	-3.51	1.92e-05	0.000448	0.5	ENSMUSG00000045545
Snca	6	complement(60731575..60829855)	2.27	-1.79	-3.47	0.00173	0.02	1	ENSMUSG00000025889
Dyrk4	6	complement(126876020..126921839)	0.88	-1.8	-3.47	0.00447	0.04	1	ENSMUSG00000030345
S100g	X	complement(162961992..162964599)	49.38	-1.77	-3.41	6.35e-05	0.00124	1	ENSMUSG00000040808
Zfp951	5	complement(104813169..104860070)	2.11	-1.77	-3.4	0.00027	0.0041	1	ENSMUSG00000072774
Prl3d2	13	27121698..27127555	578.43	-1.74	-3.35	3.58e-13	3.39e-11	9.22e-09	ENSMUSG00000062737
mt-Nd3	MT	9459..9806	1768.53	-1.67	-3.18	0	0	0	ENSMUSG00000064360
Dclk3	9	111439081..111489118	1.73	-1.67	-3.18	0.00115	0.01	1	ENSMUSG00000032500
Tpbpa	13	complement(60938492..60941984)	23.01	-1.66	-3.16	1.94e-12	1.71e-10	5e-08	ENSMUSG00000033834
Sh2d1b1	1	170277320..170286769	1.76	-1.62	-3.08	0.00115	0.01	1	ENSMUSG00000102418
Gm13698	2	83955693..83958185	6.6	-1.6	-3.04	0.00612	0.05	1	ENSMUSG00000094125
Gm9008	6	complement(76495432..76497784)	3.37	-1.59	-3.01	0.00198	0.02	1	ENSMUSG00000072476
mt-Nd6	MT	complement(13552..14070)	177.54	-1.58	-2.99	1.22e-10	8.38e-09	3.15e-06	ENSMUSG00000064368
Dio2	12	complement(90724552..90738438)	1.63	-1.56	-2.94	0.000223	0.0035	1	ENSMUSG00000007682
Lyrm7	11	complement(54826866..54860916)	1.02	-1.54	-2.9	0.00186	0.02	1	ENSMUSG00000020268
Cela1	15	complement(100674421..100687921)	2.14	-1.53	-2.89	0.0041	0.03	1	ENSMUSG00000023031
Alas2	X	150547375..150570638	10.76	-1.53	-2.88	1.02e-07	4.34e-06	0.00263	ENSMUSG00000025270
Gm10031	1	156524012..156526664	8.45	-1.52	-2.88	1.58e-05	0.000379	0.41	ENSMUSG00000101523
Zdhhc14	17	5492557..5753811	2.18	-1.48	-2.8	0.00039	0.00553	1	ENSMUSG00000034265
Hba-a1	11	32283511..32284465	1324.87	-1.48	-2.78	3.14e-12	2.7e-10	8.1e-08	ENSMUSG00000069919
mt-Nd1	MT	2751..3707	5340.26	-1.46	-2.76	0	0	0	ENSMUSG00000064341
Rsph1	17	complement(31255019..31277383)	1.98	-1.44	-2.71	0.00628	0.05	1	ENSMUSG00000024033
Tpm3	3	90072649..90100902	146.79	-1.43	-2.7	3.1e-09	1.74e-07	7.97e-05	ENSMUSG00000027940
Ildr1	16	36693978..36726804	3.79	-1.43	-2.7	2.07e-05	0.000477	0.53	ENSMUSG00000022900
Car12	9	66713686..66766845	7.96	-1.41	-2.66	3.21e-06	9.55e-05	0.08	ENSMUSG00000032373
Sult4a1	15	complement(84076097..84105754)	5.65	-1.41	-2.65	2.33e-05	0.000528	0.6	ENSMUSG00000018865
Gstp1	19	complement(4035407..4037985)	261.69	-1.39	-2.62	8.88e-16	1.14e-13	2.29e-11	ENSMUSG00000060803
Cmtm5	14	54936261..54939274	11.16	-1.38	-2.6	9.57e-05	0.00176	1	ENSMUSG00000040759
Rpl39l	16	10170226..10174911	5.81	-1.38	-2.6	0.00624	0.05	1	ENSMUSG00000039209
Gpat2	2	127425199..127436092	2.78	-1.38	-2.6	0.00119	0.01	1	ENSMUSG00000046338
Hmox1	8	75093621..75100589	753.27	-1.37	-2.58	1.5e-11	1.16e-09	3.85e-07	ENSMUSG00000005413
Gm7879	5	43913144..43913917	26.34	-1.35	-2.55	6.52e-07	2.33e-05	0.02	ENSMUSG00000033036
Sohlh2	3	55182028..55209957	3.47	-1.33	-2.52	0.00534	0.04	1	ENSMUSG00000027794
Lars2	9	123366927..123462666	421.26	-1.3	-2.47	3.52e-06	0.000103	0.09	ENSMUSG00000035202
Serpinb9e	13	33249612..33260850	323.92	-1.31	-2.47	1.45e-11	1.13e-09	3.74e-07	ENSMUSG00000062342
Prl6a1	13	27312627..27319252	199.42	-1.26	-2.39	1.72e-05	0.000407	0.44	ENSMUSG00000069259
Arg2	12	79130777..79156301	10.47	-1.24	-2.37	0.00265	0.02	1	ENSMUSG00000021125
mt-Co3	MT	8607..9390	9259.87	-1.24	-2.36	3.19e-12	2.73e-10	8.2e-08	ENSMUSG00000064358
Rac3	11	120721470..120723969	5.33	-1.24	-2.36	0.00589	0.05	1	ENSMUSG00000018012
Fam213b	4	complement(154895504..154899135)	13.72	-1.2	-2.3	0.00116	0.01	1	ENSMUSG00000029059
Tmem125	4	complement(118540941..118544044)	5.19	-1.2	-2.3	0.000571	0.0075	1	ENSMUSG00000050854
Hspe1	1	55088132..55091307	413.75	-1.2	-2.29	1.13e-09	6.75e-08	2.91e-05	ENSMUSG00000073676
Utf1	7	139943789..139945112	65.71	-1.19	-2.29	2.72e-11	2.04e-09	7.01e-07	ENSMUSG00000047751
Mcrip2	17	complement(25863698..25868764)	16.49	-1.19	-2.28	7.86e-05	0.00149	1	ENSMUSG00000025732
Lrrc4	6	complement(28661831..28831747)	2.31	-1.18	-2.27	0.000928	0.01	1	ENSMUSG00000049939
Pfdn4	2	170496428..170519123	21.25	-1.18	-2.26	1.82e-08	8.87e-07	0.000469	ENSMUSG00000052033
Ndufaf2	13	complement(108002715..108158623)	7.47	-1.18	-2.26	1.02e-05	0.00026	0.26	ENSMUSG00000068184
Cwc22	2	complement(77881159..77946375)	75.74	-1.17	-2.25	0.00206	0.02	1	ENSMUSG00000027014
Npc1	18	complement(12189692..12236400)	18.23	-1.16	-2.23	0.00328	0.03	1	ENSMUSG00000024413
BC004004	17	29268788..29314065	4.85	-1.16	-2.23	8.97e-10	5.45e-08	2.31e-05	ENSMUSG00000052712
Epha2	4	141301240..141329384	13.37	-1.15	-2.22	1.3e-09	7.65e-08	3.36e-05	ENSMUSG00000006445
Pde10a	17	8525372..8986648	5.79	-1.15	-2.22	2.55e-08	1.21e-06	0.000656	ENSMUSG00000023868
Rhox1	X	complement(37213804..37222258)	12.8	-1.15	-2.21	0.000747	0.00922	1	ENSMUSG00000071773
Ercc1	7	19344778..19356524	21.21	-1.13	-2.19	1.06e-09	6.38e-08	2.73e-05	ENSMUSG00000003549
Sema4b	7	80186841..80226527	18.98	-1.13	-2.19	1.08e-11	8.62e-10	2.79e-07	ENSMUSG00000030539
Satb1	17	complement(51736187..51833290)	10.29	-1.13	-2.19	3.77e-09	2.09e-07	9.72e-05	ENSMUSG00000023927
Stk39	2	complement(68210445..68472268)	16.33	-1.12	-2.18	9.91e-11	6.95e-09	2.55e-06	ENSMUSG00000027030
Fmr1nb	X	68761839..68804567	38.48	-1.12	-2.17	4.58e-08	2.08e-06	0.00118	ENSMUSG00000062170
Phf19	2	complement(34893757..34914026)	9.24	-1.12	-2.17	1.04e-08	5.24e-07	0.000268	ENSMUSG00000026873
Tubb3	8	123411424..123422015	7.38	-1.12	-2.17	0.00147	0.02	1	ENSMUSG00000062380
Bin1	18	32377230..32435737	33.92	-1.11	-2.16	1.3e-09	7.65e-08	3.35e-05	ENSMUSG00000024381
Xlr4c	X	complement(73233688..73243130)	10.22	-1.11	-2.16	0.000434	0.00605	1	ENSMUSG00000031362
Eomes	9	118478212..118486132	2.97	-1.11	-2.16	0.00451	0.04	1	ENSMUSG00000032446
Sfn	4	complement(133600556..133602168)	184.74	-1.1	-2.15	1.56e-07	6.42e-06	0.00402	ENSMUSG00000047281
Mmd	11	90249456..90278589	21.38	-1.1	-2.15	1.26e-10	8.59e-09	3.25e-06	ENSMUSG00000003948
Myo1f	17	33555707..33607764	3.41	-1.11	-2.15	0.00033	0.00484	1	ENSMUSG00000024300
Unc119	11	78343482..78349164	26.64	-1.1	-2.14	1.36e-08	6.75e-07	0.00035	ENSMUSG00000002058
Tmem37	1	complement(120067377..120074074)	98.32	-1.09	-2.12	1.52e-11	1.17e-09	3.92e-07	ENSMUSG00000050777
Syngr1	15	80091334..80119501	14.88	-1.08	-2.12	1.25e-08	6.24e-07	0.000322	ENSMUSG00000022415
Fam122b	X	complement(53243415..53269805)	26.12	-1.08	-2.11	1.82e-10	1.22e-08	4.69e-06	ENSMUSG00000036022
Mnd1	3	complement(84087933..84155786)	13.6	-1.08	-2.11	0.0024	0.02	1	ENSMUSG00000033752
Spry2	14	complement(105891947..105896819)	10.9	-1.08	-2.11	4.1e-05	0.000848	1	ENSMUSG00000022114
Gpatch11	17	78835567..78848308	7.23	-1.07	-2.11	3.98e-06	0.000115	0.1	ENSMUSG00000050668
Arrb2	11	70432635..70440828	28.86	-1.07	-2.1	8.17e-10	5.01e-08	2.1e-05	ENSMUSG00000060216
mt-Co2	MT	7013..7696	10473.4	-1.06	-2.09	1.95e-09	1.13e-07	5.02e-05	ENSMUSG00000064354
Mrpl41	2	complement(24974117..24975098)	41.85	-1.06	-2.09	5.86e-08	2.62e-06	0.00151	ENSMUSG00000036850
Pthlh	6	complement(147252101..147264183)	14.49	-1.06	-2.09	4.04e-05	0.000839	1	ENSMUSG00000048776
Stag3	5	138280240..138312393	4.82	-1.07	-2.09	0.000131	0.00229	1	ENSMUSG00000036928
mt-Atp6	MT	7927..8607	7957.39	-1.05	-2.08	3.89e-09	2.14e-07	0.0001	ENSMUSG00000064357
Rhox5	X	37804842..37808876	380.75	-1.06	-2.08	5.91e-08	2.63e-06	0.00152	ENSMUSG00000095180
Cdkn1c	7	complement(143458339..143461050)	528.8	-1.05	-2.07	3.52e-08	1.63e-06	0.000907	ENSMUSG00000037664
Jam3	9	complement(27097384..27155421)	141.72	-1.05	-2.07	3.14e-08	1.46e-06	0.000807	ENSMUSG00000031990
Tnnc1	14	31208312..31211729	94.12	-1.05	-2.07	5.75e-06	0.000159	0.15	ENSMUSG00000091898
Zfp982	4	147492417..147513486	11.72	-1.04	-2.06	0.000334	0.00488	1	ENSMUSG00000078496
Sct	7	complement(141278330..141279133)	350.18	-1.03	-2.04	4.46e-08	2.03e-06	0.00115	ENSMUSG00000038580
Nap1l1	10	111473223..111498150	268.76	-1.03	-2.04	9.6e-09	4.88e-07	0.000247	ENSMUSG00000058799
Pla2g12a	3	129878606..129895825	66.5	-1.03	-2.04	1.39e-08	6.89e-07	0.000359	ENSMUSG00000027999
Pigf	17	complement(86997256..87025406)	27.39	-1.03	-2.04	1.62e-05	0.000388	0.42	ENSMUSG00000024145
Cdc42ep3	17	complement(79333727..79355091)	12.96	-1.03	-2.04	9.15e-07	3.15e-05	0.02	ENSMUSG00000036533
Hddc3	7	80343104..80350547	5.18	-1.02	-2.03	0.000367	0.00525	1	ENSMUSG00000030532
Esd	14	74732297..74750765	113.8	-1.01	-2.02	2.95e-08	1.38e-06	0.000759	ENSMUSG00000021996
Uchl3	14	101653967..101696125	80.87	-1.01	-2.02	4.04e-07	1.52e-05	0.01	ENSMUSG00000022111
Rex1bd	8	complement(70504292..70506752)	59.35	-1.01	-2.02	2.06e-07	8.31e-06	0.00531	ENSMUSG00000058833
Gm14434	2	complement(176473278..176486783)	3.35	-1.01	-2.02	0.00614	0.05	1	ENSMUSG00000078881
Mettl25	10	complement(105763189..105841380)	7.62	-1.01	-2.01	0.000425	0.00594	1	ENSMUSG00000036009
Nop10	2	112261926..112263269	59.51	-1	-2	5.52e-09	2.94e-07	0.000142	ENSMUSG00000027133
Eif2s3y	Y	1010543..1028847	10.32	-1	-2	0.00331	0.03	1	ENSMUSG00000069049
